# Wnt-Ror-Dvl signalling and the dystrophin complex organize planar-polarized membrane compartments in *C. elegans* muscles

**DOI:** 10.1101/2023.03.28.534519

**Authors:** Alice Peysson, Noura Zariohi, Marie Gendrel, Amandine Chambert-Loir, Noémie Frébault, Elise Cheynet, Olga Andrini, Thomas Boulin

## Abstract

Cell polarity mechanisms allow the formation of specialized membrane domains with unique protein compositions, signalling properties, and functional characteristics. By analysing the localization of potassium channels and proteins belonging to the dystrophin-associated protein complex, we reveal the existence of distinct planar-polarized membrane compartments at the surface of *C. elegans* muscle cells. We find that muscle polarity is controlled by a non-canonical Wnt signalling cascade involving the ligand EGL-20/Wnt, the receptor CAM-1/Ror, and the intracellular effector DSH-1/Dishevelled. Interestingly, classical planar cell polarity proteins are not required for this process. Using time-resolved protein degradation, we demonstrate that –while it is essentially in place by the end of embryogenesis– muscle polarity is a dynamic state, requiring continued presence of DSH-1 throughout post-embryonic life. Our results reveal the unsuspected complexity of the *C. elegans* muscle membrane and establish a novel genetically tractable model system to study cellular polarity and membrane compartmentalization *in vivo*.
