## Supplementary material for "Wnt-Ror-Dvl signalling and the dystrophin complex organize planar-polarized membrane compartments in *C. elegans* muscles": Source Data

### Sheet: Figure 2A
TU5187	JIP2007	JIP2295
85321.2	8525.15	28387.8
101315	28446.5	23956.3
109835	42041.2	21352.7
130576	45396.8	37021.4
120420	51024.5	21414.4
103883	35372.4	19676.2
91168.1	35683.8	37213.5
109639	24727.7	25916
113127	25773.4	32722.7
106890	28140.3	29705.9
114070	38843.9	26320
94326.2	50073	30642.1
82678.5	54986.5	30859.9
121448	26616.6	21237.6
123408	18286.5	16758.4
108770	20758.4	59368.5
96141.1	13839	16896.7
104079	9715.45	20420.1
53868.6	18972.6	5365.75
76749.5	21685.3	21127.6
88194.8	39723.1	32826.8
101377	32706.6	33123
80160.9	21146.7	39023.9
89890.8	39450.2	21781.8
100752	21095.9	79005.5
65793.2	33454.5	17315.9
73637.5	29404.6	22522.7
64475.8	27265.5	38121.9
77567.4	21582.5	12568
100368	19341.5	14150.5
69952.2	14977.9	48842.1
72218.7	14249.5
49645.3	24175
46632.6	15394.5
90462.7	15808.9
124652	21885.8
	17265.8

### Sheet: Figure 2B
TU5187	JIP2093	JIP2128
120349	50706	34043.6
106843	51238.8	33784
90603.3	45178.6	47966.1
84084.7	49628.9	21834
90672.8	60974.7	22218.6
97882.2	45178.6	27128.2
82432.8	57281.4	21943.8
97607.8	59267.4	24987.7
83128.3	42001.7	21630.4
81151.6	31475.6	22241.7
105513	47600.9	20193
93421.9	39182.9	39126.1
93421.9	47600.9	34381.7
89975.5	27904.6	37630.1
130667	78287.7	14685.4
116504	52444.8	46199.7
80588.1	54592.2	21543
84761.8	56063.7	30849.2
83015.8	18825.1	21555.7
99227.9	18827.8	25669.2
119634	56809	24435.6
36246.5	55249.7	39721.6
51172.3	58806.1	24542.9
86013.8	28414.9	20875.3
84259.6	43767.4	17265.5
116896	32389.8	28757.8
98539.4	29595.8	34799
93566.5	50631.8	16330.2
123785	29142.3	28270
68656	34456.9	26099.5
73651.8	42629.3	30076.8
59105.1	41092.1	17597.3
54389.3	29146.7	17485.3
104555	47898.5	36378.3
64736.1	39692.4	51126.4
57477.2	29150.1	32321.7
105821	59984.6	24385.1
116734	84196.3	39040.2
63071.3	38623.8	22657.5
103501	35889.7	32760.1
86603.6	31553.3	32750.3
80385.5	42875.8	34663.8
101615	45095.5	38697.3
134056	38484.2	36250.5
124321	34592.4	35365
117056	28915.3	19152.6
74907	40299.3	37401.1
73873.6	49800.9	23763.4
92083.9	63466.5	22522.7
87996.7	52422.8	35660.2
87191.9	28144.5	28450.3
106128	79459.2	23161.3
101445	50910.2	31289.2
120978	39880.5	39849
115177	62771.1	17728.8
137305	60151.6	27781.8
108002	55422.8	29218.6
118113	37246.7	31690.3
126375	69688.8	32617.4
111205	42711.4	41136.2
111494	61131	30331.9
106307	38179	35072.7
127598	34725	30856.2
99057	28660.4	41469.8
123928		50164.1
111922		35004.3
97955.5		35198.4
125593		19621.3
103545		32042.2
138822		41107.8
103783		19741.4
105135
94120.7
101506
138839
116202
131629
128155

### Sheet: Figure 2D
TU5187	JIP2437	JIP2103	JIP2441
96953.7	6391.81	30798.3	24341.5
64685.8	8141.89	62865.2	34148
74892.8	27967.8	52703.6	24413.5
76525	5261.56	27694.7	26070.7
67331.3	16944.9	30930.8	5595.57
110278	11277.7	27043.8	25539.2
89297.6	11163.1	42486.3	8317.88
77368.9	44168.3	61267.7	12189.4
84721.8	17538.4	52238.1	20811.3
97748.1	614.967	45208.2	20820
87589.9	537.735	46366.1	11130.5
63832.5	2159.14	54657.4	26042
87693.4	14018.9	32120.1	16535.4
55784.6	6087.55	48976.3	10211.8
68921.2	14845.5	45812.4	19781.6
61539.6	16134.2	37884.2	8227.76
62119.3	6068.21	41897.2	14363.6
88858.8	20560.6	24764	12041.7
51788.7	7795.59	46747.1	9461.17
76713.6	30568.6	42236.8	26483.6
44358.3	15336.3	40140.1	30157.3
69321.1	13973.5	70495.5	5849.03
72907.7	12260.6	41790.4	9662.8
63436.3	20278	48226.4	20613.3
65243.2	3600.86	54057.4	6748.68
66337	3552.07	41206.5	22553.3
67235.1	16933.4	52748.1	14364.3
66090.1	6319.04	41871.6	8581.13
67345.8	5656.92	66477.3	6187.85
55324.7	17134.9	48923.8
84788.5	23981.8	61881
66423.4	5795.41	34024.7
66704	13263.6
73263.1	6133.08
65128.9	12702.8
65866.9	14022.1
70841	33184.2
65311.7	21221.1
	27607.9

### Sheet: Figure 2E
TU5187	JIP2437	JIP2295	JIP2448
71435.4	8913.59	7435.78	3397.19
56199.6	2060.02	14915.4	5401.99
47157.3	14610.8	5222.24	18426.9
56885.1	8551.18	16162.2	15269.5
63845.7	8384.92	21448.2	5751.11
83165.8	12338.3	13864.6	7889.28
62690.2	3214.85	15531.6	7770.18
71477	15591.9	21472.7	10457
65898.6	13986.1	6194.73	13149.4
105226	26706.1	6311.19	15795
78076.7	12458.6	20124.5	11660
84860.5	6164.81	23358.3	15612.1
94851.8	31333.6	12237	22620
89174.3	9182.82	23504.4	8207.55
91960.3	17518.2	14231.7	29818.3
98411.5	12077.8	38537.7	10939.1
87419.4	7489.58	35464.1	21287.1
115207	28331.8	50487.1	2373.78
100767	13680.4	16924.8	21182
81412.8	21398.8	8442.9	4432.99
89944.2	6135.41	8192.47	19608.8
107112	20101.1	17142.8	21624.7
115480	13756.4	17799.9	21970.2
80286.1	14029	10540.1	6616.06
79183.3	1496.25	15705.8	7620.65
84597	23709	22438	19143
100267	18485.7	30845.7	29606.1
68737.4	17791.7		14922.1
104183	15169		10746.4
114144	21118.6		12916.2
99695.5	7124.13		28145.8
115253	12233.2		19530.4
107080	12011.8		10652.3
79176.8

### Sheet: Figure 2J
JIP2357
NO AUX (D3)	ON AUX (D3)	NO AUX (+24H)	OFF AUX (+24H)
27762	5488.58	26081.6	21560.6
20825.9	6150.6	25204.2	25345.6
11855.9	1449.74	31037.8	41506
22475.6	6251.86	50181.8	41528.3
13438.2	9409.2	24611.5	7023.53
23290.3	5293.15	20700.2	15853.9
18631.1	5597.59	25286.6	28144.5
18252.5	8300.94	36355.7	19353.7
12128.5	3662.44	24282.8	25777.7
13909.8	1215.48	58122.2	30809
26120.9	5526.77	28096.2	21426.9
8526.36	6250.71	50726.6	32993.8
6793.77	4891.13	93096.2	45767.3
10825.2	6641.57	64014.5	55465.5
15585.7	7221.79	25249.3	47093.3
29245.3	1942.86	65534.1	34650.2
9240.77	5173.23	33959.3	23482
18133.6	5449.92	42574	20128.8
35138.5	3821.44	48039.6	28725.9
28198.1	3685.39	46309.1	38034
28125.1	8713.19	34124.1	25487.7
34503.6	3116.28	26176.7	36922.8
10400.2	1996.31	48308.7	23042.5
14990.3	5278.23	40858.7	42542.5
22094.6	3036.26	68384.4	21561.8
17948.8	1053.29	56516	54817
24762.6	2116.83	69133.2	29855.1
27572.9	8277.3	56275.8	23206.5
31336.6	8209.18	78936.3	44704.9
13108.9	5392.91	44437.8	61568.9
35828.7	1828.14	78942.9	49672.5
41046.1	5126.74	57398.9	25598.8
33948.9	6666.43	54585.5	35714
46158.8	6887.33	64703.1	23883.6
32731.5	3028.75		22463.1
26013	931.28		28005.5
	6832.3		37091.5
	7306.35		22196.3
	5825.93		32228.6
	2399.15		48130.8
	3048.45		52539
	9498.81		24275.2
	1021.34		28674.3
	8651.24
	5071.56
	12222.1
	15931
	4763.09
	2766.55
	10091.7

### Sheet: Figure 4C
genotype	position	ant/post		genotype	position	ant/post		genotype	position	ant/post
JIP1982	30.6485	ant		JIP2005	23.25	ant		JIP2353	20.309	ant
JIP1982	37.4138	ant		JIP2005	28.2679	ant		JIP2353	20.3099	ant
JIP1982	29.4581	ant		JIP2005	23.8103	ant		JIP2353	21.196	ant
JIP1982	29.2315	ant		JIP2005	29.765	ant		JIP2353	19.3459	ant
JIP1982	34.9993	ant		JIP2005	27.4874	ant		JIP2353	24.5068	ant
JIP1982	34.412	ant		JIP2005	26.3128	ant		JIP2353	22.4501	ant
JIP1982	31.2488	ant		JIP2005	21.7883	ant		JIP2353	19.5403	ant
JIP1982	34.0086	ant		JIP2005	24.7655	ant		JIP2353	20.5656	ant
JIP1982	32.6105	ant		JIP2005	29.7128	ant		JIP2353	21.5394	ant
JIP1982	28.9363	ant		JIP2005	24.0563	ant		JIP2353	14.5449	ant
JIP1982	31.0251	ant		JIP2005	28.077	ant		JIP2353	21.724	ant
JIP1982	28.8009	ant		JIP2005	22.9731	ant		JIP2353	21.9077	ant
JIP1982	29.9152	ant		JIP2005	28.1935	ant		JIP2353	24.5703	ant
JIP1982	29.6107	ant		JIP2005	20.4412	ant		JIP2353	20.8745	ant
JIP1982	33.4306	ant		JIP2005	20.223	ant		JIP2353	24.3707	ant
JIP1982	31.822	ant		JIP2005	23.8738	ant		JIP2353	27.2142	ant
JIP1982	24.4173	ant		JIP2005	16.3878	ant		JIP2353	15.3784	ant
JIP1982	26.751	ant		JIP2005	24.9925	ant		JIP2353	22.1842	ant
JIP1982	27.6438	ant		JIP2005	21.896	ant		JIP2353	26.4074	ant
JIP1982	35.3922	ant		JIP2005	21.9434	ant		JIP2353	28.6607	ant
JIP1982	27.161	ant		JIP2005	26.1623	ant		JIP2353	30.9366	ant
JIP1982	29.7363	ant		JIP2005	26.6325	ant		JIP2353	25.2467	ant
JIP1982	35.2566	ant		JIP2005	16.4364	ant		JIP2353	26.1591	ant
JIP1982	31.372	ant		JIP2005	22.5697	ant		JIP2353	23.0742	ant
JIP1982	27.4922	ant		JIP2005	12.4753	ant		JIP2353	27.3602	ant
JIP1982	26.1863	ant		JIP2005	23.4436	ant		JIP2353	32.8457	ant
JIP1982	35.793	ant		JIP2005	23.9046	ant		JIP2353	32.0685	ant
JIP1982	34.389	ant		JIP2005	28.0071	ant		JIP2353	18.2182	ant
JIP1982	37.1462	ant		JIP2005	24.5782	ant		JIP2353	24.6853	ant
JIP2343	32.7583	ant		JIP2005	25.4142	ant		JIP2353	28.301	ant
JIP2343	25.5381	ant		JIP2363	17.115	ant		JIP2353	31.1205	ant
JIP2343	35.2305	ant		JIP2363	17.7111	ant		JIP2353	16.3103	ant
JIP2343	32.3141	ant		JIP2363	25.3066	ant		JIP2353	17.7967	ant
JIP2343	33.2672	ant		JIP2363	21.9884	ant		JIP2362	15.165	ant
JIP2343	36.7665	ant		JIP2363	24.9446	ant		JIP2362	24.9371	ant
JIP2343	26.0472	ant		JIP2363	23.1593	ant		JIP2362	20.1575	ant
JIP2343	24.0096	ant		JIP2363	25.88	ant		JIP2362	20.5887	ant
JIP2343	34.3258	ant		JIP2363	23.3923	ant		JIP2362	25.167	ant
JIP2343	24.2096	ant		JIP2363	24.2312	ant		JIP2362	24.1357	ant
JIP2343	29.8066	ant		JIP2363	25.0574	ant		JIP2362	21.7708	ant
JIP2343	29.0195	ant		JIP2363	22.2053	ant		JIP2362	22.7932	ant
JIP2343	28.7532	ant		JIP2363	20.338	ant		JIP2362	16.6182	ant
JIP2343	32.4813	ant		JIP2363	24.3987	ant		JIP2362	20.314	ant
JIP2343	34.09	ant		JIP2363	21.4656	ant		JIP2362	23.4867	ant
JIP2343	27.8599	ant		JIP2363	21.3734	ant		JIP2362	29.727	ant
JIP2343	31.4697	ant		JIP2363	25.2778	ant		JIP2362	14.9774	ant
JIP2343	29.3856	ant		JIP2363	20.1656	ant		JIP2362	20.7796	ant
JIP2343	34.503	ant		JIP2363	18.5265	ant		JIP2362	20.709	ant
JIP2343	29.3306	ant		JIP2363	23.8939	ant		JIP2362	20.5081	ant
JIP2343	29.2473	ant		JIP2363	22.0656	ant		JIP2362	27.2111	ant
JIP2343	37.3231	ant		JIP2363	27.4121	ant		JIP2362	22.3903	ant
JIP2343	32.0109	ant		JIP2363	20.7504	ant		JIP2362	16.6403	ant
JIP2343	30.1376	ant		JIP2363	23.6284	ant		JIP2362	21.9078	ant
JIP2343	31.7127	ant		JIP2363	21.3315	ant		JIP2362	20.4766	ant
JIP1982	100	post		JIP2363	23.3631	ant		JIP2362	16.5464	ant
JIP1982	88.8623	post		JIP2363	21.7317	ant		JIP2362	24.5891	ant
JIP1982	100	post		JIP2005	92.2068	post		JIP2362	18.1617	ant
JIP1982	100	post		JIP2005	93.0309	post		JIP2362	18.9658	ant
JIP1982	88.9167	post		JIP2005	94.8726	post		JIP2362	15.9449	ant
JIP1982	94.3147	post		JIP2005	90.0862	post		JIP2353	71.967	post
JIP1982	100	post		JIP2005	94.0075	post		JIP2353	73.9915	post
JIP1982	91.4962	post		JIP2005	89.4733	post		JIP2353	68.3704	post
JIP1982	100	post		JIP2005	88.9757	post		JIP2353	70.9216	post
JIP1982	100	post		JIP2005	86.9908	post		JIP2353	69.6232	post
JIP1982	100	post		JIP2005	88.64	post		JIP2353	70.5675	post
JIP1982	100	post		JIP2005	94.0228	post		JIP2353	71.7731	post
JIP1982	100	post		JIP2005	89.9772	post		JIP2353	71.8617	post
JIP1982	100	post		JIP2005	95.0743	post		JIP2353	66.1226	post
JIP1982	93.2659	post		JIP2005	92.0016	post		JIP2353	63.3259	post
JIP1982	100	post		JIP2005	86.4072	post		JIP2353	71.5549	post
JIP1982	100	post		JIP2005	86.3164	post		JIP2353	72.2268	post
JIP1982	100	post		JIP2005	90.419	post		JIP2353	67.9676	post
JIP1982	100	post		JIP2005	86.723	post		JIP2353	70.8178	post
JIP1982	100	post		JIP2005	92.0427	post		JIP2353	64.7962	post
JIP1982	100	post		JIP2005	88.394	post		JIP2353	70.9917	post
JIP1982	88.3378	post		JIP2005	96.0183	post		JIP2353	61.1446	post
JIP1982	100	post		JIP2005	92.306	post		JIP2353	70.5996	post
JIP1982	100	post		JIP2005	87.2268	post		JIP2353	62.3912	post
JIP1982	100	post		JIP2005	88.587	post		JIP2353	63.0428	post
JIP1982	100	post		JIP2005	87.4984	post		JIP2353	64.5713	post
JIP1982	90.0737	post		JIP2005	86.9493	post		JIP2353	69.9071	post
JIP1982	100	post		JIP2005	93.4123	post		JIP2353	62.7591	post
JIP1982	92.4875	post		JIP2005	90.376	post		JIP2353	62.5648	post
JIP2343	71.9791	post		JIP2005	91.8821	post		JIP2353	70.2393	post
JIP2343	69.4393	post		JIP2005	87.8252	post		JIP2353	65.5528	post
JIP2343	72.6967	post		JIP2363	78.3909	post		JIP2353	69.624	post
JIP2343	74.6696	post		JIP2363	78.8571	post		JIP2353	66.4251	post
JIP2343	74.8264	post		JIP2363	78.7291	post		JIP2353	68.066	post
JIP2343	73.8965	post		JIP2363	78.4324	post		JIP2353	63.5991	post
JIP2343	64.2181	post		JIP2363	79.974	post		JIP2353	68.1082	post
JIP2343	72.696	post		JIP2363	79.5068	post		JIP2353	65.3722	post
JIP2343	71.4144	post		JIP2363	78.4475	post		JIP2353	71.0368	post
JIP2343	74.0317	post		JIP2363	79.6225	post		JIP2362	77.7625	post
JIP2343	71.1638	post		JIP2363	78.1914	post		JIP2362	81.5423	post
JIP2343	75.9071	post		JIP2363	80.8959	post		JIP2362	78.473	post
JIP2343	76.58	post		JIP2363	80.3541	post		JIP2362	79.7635	post
JIP2343	73.7666	post		JIP2363	79.4732	post		JIP2362	78.5657	post
JIP2343	73.6223	post		JIP2363	78.293	post		JIP2362	78.5575	post
JIP2343	74.6784	post		JIP2363	77.0372	post		JIP2362	77.0468	post
JIP2343	72.8912	post		JIP2363	75.5062	post		JIP2362	82.8262	post
JIP2343	73.5803	post		JIP2363	73.8245	post		JIP2362	79.8456	post
JIP2343	75.3355	post		JIP2363	77.3983	post		JIP2362	78.7944	post
JIP2343	72.5076	post		JIP2363	75.6193	post		JIP2362	77.9501	post
JIP2343	73.2666	post		JIP2363	74.7244	post		JIP2362	77.4226	post
JIP2343	75.0742	post		JIP2363	79.3394	post		JIP2362	85.7851	post
JIP2343	70.4336	post		JIP2363	72.0994	post		JIP2362	77.7778	post
JIP2343	73.7383	post		JIP2363	77.7415	post		JIP2362	81.2273	post
JIP2343	69.7562	post		JIP2363	77.4757	post		JIP2362	79.9067	post
				JIP2363	77.9637	post		JIP2362	75.0987	post
				JIP2363	78.9684	post		JIP2362	74.2515	post
								JIP2362	77.3936	post
								JIP2362	77.8665	post
								JIP2362	84.2184	post
								JIP2362	81.6538	post
								JIP2362	79.6175	post
								JIP2362	86.1944	post
								JIP2362	84.0769	post
								JIP2362	79.871	post

### Sheet: Figure 4E
		JIP1982		JIP2343
JIP1982 (A+P)	JIP2343 (A+P)	A	P	A	P
806846	872401	806846	0	694575	177826
405479	940445	405479	0	476967	463479
705500	939748	705500	0	729919	209829
1.04935e+06	740746	1.03797e+06	11383.9	703616	37129.2
920448	495204	920448	0	439048	56155.8
773154	920822	773154	0	501102	419720
987898	868081	987898	0	552668	315413
871801	553917	871801	0	514668	39249.4
943270	1.75398e+06	943270	0	887336	866641
712758	1.03534e+06	712758	0	637825	397519
1.19342e+06	1.64821e+06	1.19342e+06	0	1.28256e+06	365653
1.10578e+06	1.41186e+06	1.07386e+06	31917.3	926135	485723
1.17788e+06	780308	1.17788e+06	0	664666	115643
816121	1.5925e+06	816121	0	874218	718286
740496	1.57119e+06	691377	49118.9	301974	1.26922e+06
1.16277e+06	905785	1.15552e+06	7248.21	581090	324695
1.35225e+06	752738	1.35225e+06	0	585273	167466
1.29629e+06	729366	1.31943e+06	-23142	464458	264908
1.31219e+06	653397	1.31219e+06	0	309345	344052
930372	894138	930372	0	494061	400077
1.12903e+06	846449	1.12903e+06	0	406659	439790
591163	863306	427165	163998	382787	480519
567317	1.02982e+06	567317	0	577315	452507
399310	609882	399310	0	191091	418791
669369	656895	669369	0	332800	324095
643643		643643	0
781807		748097	33709.8
794636		794636	0
685556		673226	12329.4

### Sheet: Figure 6B
JIP2578 Position (% of cell length)
75.7983
69.7758
77.3501
67.2226
76.0033
75.4252
74.5096
68.0352
73.4124
73.2255
77.223
74.616
72.8238
69.3052
74.1673
67.349
77.3182
65.5874
76.9176
72.586
65.5853
68.3578
65.3324
71.8024
67.7563
67.7563
60.4057
65.9629
71.129

### Sheet: Figure S1F
TU5187	JIP2435
135160	114027
145229	145786
137422	99879.4
124605	96130.8
167327	140388
170914	122200
93480.6	121049
83289.9	131086
104461	138524
99894.7	144452
104064	62734.6
121480	79011.5
101779	134164
117919	87364.9
130608	96233.8
81222.8	95323.3
112537	100101
126578	82894.5
102732	102329
98334.9	83499.6
88494.5	84867.7
83313.8	104448
113277	84480.6
104586	94139.4
88590.1	85851.6
79793.6	88530
88521.3	103816
104651	133992
110712	111437
91808.1	113441
94169.2	136088
87740.8	139403
73838.6	136790
93061.4	131169
75926.5	133835
93187.2	88113.7
118676	109653
84578.4	119218
96937.6	116843
94189.2	129696
82231.2	115609
90785.2
