## Supplementary Tables for "Wnt-Ror-Dvl signalling and the dystrophin complex organize planar-polarized membrane compartments in *C. elegans* muscles"

### Sheet: Table S1
Figure	Strain	Genotype
1B	JIP1982	twk-12(syb466) V; twk-28(u1049) X
1B	JIP2005	slo-1(cim105) twk-12(syb466) V
1B	JIP2353	twk-24(bln680) twk-12(syb466) V
1C	JIP2304	twk-24(syb382) slo-1(bab148) V; twk-28(u1049) X
1D	JIP2537	islo-1(bab192) IV; slo-1(cim105) V
1E	JIP2307	islo-1(bab193) IV; twk-28(u1049) X
2A	JIP2007	dys-1(bln582) I; twk-28(u1049) X
2A, 2E	JIP2295	dys-1(syb2174) I; twk-28(u1049) X
2B	JIP2093	dyb-1(cx36) I; twk-28(u1049) X
2B	JIP2128	islo-1(bln549) IV; twk-28(u1049) X
2D, 4E	JIP2437	twk-28(u1049bln847) X
2D	JIP2103	stn-1(ok292) I; twk-28(u1049) X
2D	JIP2441	twk-28(u1049) stn-2(ok2417) X
2E	JIP2448	dys-1(syb2174) I; twk-28(u1049bln847) X
2G, 2H, 2I, 2J	JIP2357	dys-1(bln759) I; krSi46 V; twk-28(bln692) X
3A	JIP2329	dys-1(bln759) I; dgn-1(bln797) X
3B, 3C, 3D	JIP2326	pat-2(qy49) III; dgn-1(bln797) X
3E	JIP2290	dys-1(bln759) I; sgcb-1(bln753) II
3F	JIP2291	sgcb-1(bln753) II; pat-2(qy49) III
3G	JIP2250	sgcb-1(bln753) II; dgn-1(qy18) X
4A, 4B	JIP1982	twk-12(syb466) V; twk-28(u1049) X
4A, 4B	JIP2343	dsh-1(ok1445) II; twk-12(syb466) V; twk-28(u1049) X
4A, 4B	JIP2005	slo-1(cim105) twk-12(syb466) V
4A, 4B	JIP2363	dsh-1(ok1445) II; slo-1(cim105) twk-12(syb466) V
4A, 4B	JIP2353	twk-24(bln680) twk-12(syb466) V
4A, 4B	JIP2362	dsh-1(ok1445) II; twk-24(bln680) twk-12(syb466) V
4D	JIP2304	twk-24(syb382) slo-1(bab148) V; twk-28(u1049) X
4D	JIP2554	dsh-1(ok1445) II; twk-24(syb382) slo-1(bab148) V; twk-28(u1049) X
4E	JIP1982	twk-12(syb466) V; twk-28(u1049) X
4E	JIP2343	dsh-1(ok1445) II; twk-12(syb466) V; twk-28(u1049) X
4F	JIP2345	dys-1(bln759) I; twk-28(bln692) X
4F	JIP2346	dys-1(bln759) I; dsh-1(ok1445) II; twk-28(bln692) X
4G	JIP2208	sgcb-1(bln773) II
4G	JIP2638	dsh-1(ok1445) sgcb-1(bln773) II
4H	JIP2439	twk-12(syb466) V; twk-28(u1049bln847) X
4H	JIP2440	dsh-1(ok1445) II; twk-12(syb466) V; twk-28(u1049bln847) X
5B	JIP2301	dsh-1(ok1445) II; twk-28(u1049) X
5B	JIP2956	blnEx253 ; dsh-1(ok1445) II ; twk-28(u1049) X
5B	JIP2958	blnEx255 ; dsh-1(ok1445) II ; twk-28(u1049) X
5B	JIP2960	blnEx257 ; dsh-1(ok1445) II ; twk-28(u1049) X
5B	JIP2964	blnEx261 ; dsh-1(ok1445) II ; twk-28(u1049) X
5C	TU5187	twk-28(u1049) X
5C	JIP2301	dsh-1(ok1445) II; twk-28(u1049) X
5C	JIP2342	mig-14(ga62) II; twk-28(u1049) X
5C	JIP2235	egl-20(n585) IV; twk-28(u1049) X
5C	JIP2224	cam-1(gm122) II; twk-28(u1049) X
5E	JIP2226	cam-1(ak37) II ; acr-16(kr305) V ; twk-28(u1049) X
5E	JIP2236	cam-1(ks52) II ; twk-28(u1049) X
5E	JIP2582	cam-1(bab212bln930) II ; twk-28(u1049) X
6A	MCP365	dsh-1(bab365) II
6B	JIP2578	dsh-1(bab365) II; twk-12(syb466) V
6C	JIP2576	dsh-1(bab365) II; twk-28(bln692) X
6D	JIP2637	blnEx246; twk-28(u1049) X
6D	JIP2943	blnEx247; dsh-1(ok1445) I; twk-28(u1049) X
6D	JIP1982	twk-12(syb466) V; twk-28(u1049) X
6D	JIP2343	dsh-1(ok1445) II; twk-12(syb466) V; twk-28(u1049) X
6E, 6F	JIP2575	dsh-1(bab365) II ; krSi46 IV ; twk-28(bln692) X
S1A	JIP1988	twk-8(bln660) IV
S1A	JIP2086	dys-1(bln582) I; twk-8(bln660) IV
S1A	JIP1441	twk-18(bln305) X
S1A	JIP2088	dys-1(bln582) I; twk-18(bln305) X
S1A	PHX382	twk-24(syb382) V
S1A	JIP2085	dys-1(bln582) I; twk-24(syb382) V
S1A	PHX523	twk-42(syb523) V
S1A	JIP2089	dys-1(bln582) I; twk-42(syb523) V
S1B	PHX466	twk-12(syb466) V
S1B	TU5619	twk-43(u1066) V
S1D	JIP1694	twk-28(bln485) X
S1F, S1G	TU5187	twk-28(u1049) X
S1F	JIP2358	twk-28(u1049) sgca-1(tm1232) X
S1F	JIP2333	sgcb-1(bab9) II; twk-28(u1049) X
S1F	JIP2270	sgn-1(bab13) II; twk-28(u1049) X
S1F, S1G	JIP2435	sgn-1(bab13) sgcb-1(bab9) II; twk-28(u1049) sgca-1(tm1232) X
S2A	NK2318	dgn-1(qy18) X
S2A	JIP2306	unc-52(e444) II; dgn-1(qy18) X
S2B	NK2318	dgn-1(qy18) X
S2B	JIP2286	dys-1(syb2174) I; dgn-1(qy18) X
S2B	JIP2285	dyb-1(cx36) I; dgn-1(qy18) X
S2B	JIP2538	dys-1(syb2174) dyb-1(cx36) I; dgn-1(qy18) X
S2C	JIP2360	sgcb-1(bln773) II; sgca-1(bln750) X
S2D	JIP2359	sgn-1(bab249) sgcb-1(bln773) II
S2E	JIP2205	sgca-1(bln750) X
S2E	JIP2278	sgcb-1(bab9) II; sgca-1(bln750) X
S2E	JIP2279	sgn-1(bab13) II; sgca-1(bln750) X
S2E	JIP2208	sgcb-1(bln753) II
S2E	JIP2253	sgcb-1(bln753) II; sgca-1(tm1232) X
S2E	JIP2625	sgcb-1(bln753) sgn-1(bab13) II
S2E	MCP249	sgn-1(bab249) II
S2E	JIP2361	sgn-1(bab249) II; sgca-1(tm1232) X
S2E	JIP2444	sgn-1(bab249) sgcb-1(bab9) II
S2F	JIP2208	sgcb-1(bln753) II
S2F	JIP2292	dyb-1(cx36) I; sgcb-1(bln753) II
S2F	JIP2289	dys-1(syb2174) I; sgcb-1(bln753) II
S2F	JIP2310	dys-1(syb2174) dyb-1(cx36) I; sgcb-1(bln753) II
S3A	JIP2601	stn-2(bln946) dgn-1(bln797) X
S3B	JIP2314	dyb-1(bab186) I; sgcb-1(bln773) II
S3C	JIP2311	stn-1 (bab191) I; sgcb-1(bln773) II
S3D	JIP2287	dyb-1(bab186) I; dgn-1(qy18) X
S3E	JIP2606	stn-1(bab191) I ; stn-2(bln944) X
S4A	JIP2329	dys-1(bln759) I; dgn-1(bln797) X
S4B	JIP2601	stn-2(bln946) dgn-1(bln797) X
S4C	JIP2314	dyb-1(bab186) I; sgcb-1(bln773) II
S4D	JIP2311	stn-1 (bab191) I; sgcb-1(bln773) II
S4E	JIP2287	dyb-1(bab186) I; dgn-1(qy18) X
S4F	JIP2290	dys-1(bln759) I; sgcb-1(bln753) II
S4G	JIP2606	stn-1(bab191) I ; stn-2(bln944) X
S5	JIP2256	sgcb-1(bln753) II; twk-28(u1049) X
S5	JIP2446	stn-1(bab191) I; twk-28(u1049) X
S5	JIP2308	dyb-1(bab186) I; twk-28(u1049) X
S5	JIP2330	dgn-1(bln797) twk-28(u1049) X
S5	JIP2345	dys-1(bln759) I; twk-28(bln692) X
S5	MCP200	stn-2(bab200) twk-28(u1049) X
S6A	JIP2581	mig-5(bln929) II ; twk-12(syb466) V ; twk-28(u1049) X
S6A	JIP3227	dsh-2(bln1125) II ; twk-28(u1049) X
S6B	TU5187	twk-28(u1049) X
S6B	JIP2354	twk-28(u1049) vang-1(ok1142) X
S6B	JIP2212	fmi-1(tm306) V; twk-28(u1049) X
S6B	JIP2238	prkl-1(ok3182) IV; twk-28(u1049) X
S6B	JIP2436	bar-1(ga80) twk-28(u1049) X
S6B	JIP2234	cdh-1(gk747) III; twk-28(u1049) X
S6B	JIP2233	cdh-3(pk87) III; twk-28(u1049) X
S6B	JIP2336	cdh-4(hd40) III; twk-28(u1049) X
S6C	JIP2213	cwn-1(ok546) II; twk-28(u1049) X
S6C	JIP2302	cwn-2(ok895) IV; twk-28(u1049) X
S6C	JIP2168	lin-44(e1792) lin-17(n671) I; twk-28(u1049) X
S6C	JIP2560	egl-20(bln916) IV ; twk-12(syb466) V ; twk-28(u1049) X
S6D	JIP2355	mig-1(e1787) I; cfz-2(ok1201) wls51 V; twk-28(u1049) X
S6D	JIP2561	twk-12(syb466) V ; lin-18(bln918) twk-28(u1049) X
S7A	MCP365	dsh-1(bab365) II
S7A	JIP2593	dsh-1(bab365) II ; egl-20(bln938) IV ; twk-12(syb466) V
S7A	JIP2584	cam-1(ak37) dsh-1(bab365) II
S7B	JIP2575	dsh-1(bab365) II ; krSi46 IV ; twk-28(bln692) X

### Sheet: Table S2
Allele	Locus	Description	Source
ak37	cam-1	gene deletion	CGC
bab13	sgn-1	molecular null ; break points caccgtctgagagccacacc//ctgagagcggttggtcagcc	this study
bab149	slo-1	slo-1::TagBFP C-terminal fusion; crRNA: crRNA-MCP029 ; Repair template: PCR oMCP576/oMCP611 on pPT66	this study
bab186	dyb-1	wrmScarlet::dyb-1 N-terminal fusion; crRNA: crRNA-NB001 ; Repair template: PCR oNB005/oNB006 on pSEM103	this study
bab191	stn-1	wrmScarlet::stn-1 N-terminal fusion; crRNA: crRNA-NB002 ; Repair template: PCR oNB001/oNB002 on pSEM103	this study
bab192, bab193	islo-1	wrmScarlet::islo-1 N-terminal fusion; crRNA: crRNA-NB004 ; Repair template: PCR oNB019/oNB020 on pSEM103	this study
bab199	stn-2	stn-2::wrmScarlet C-terminal fusion; crRNA: crRNA-NB003 ; Repair template: PCR oNB013/oNB014 on pSEM103	this study
bab212	cam-1	cam-1::degron::wrmScarlet C-terminal fusion; crRNA: crRNA-oNB006 ; Repair template: PCR oNB041/oNB042 on pBB10	this study
bab212bln930	cam-1	cam-1(G713R)::degron::wrmScarlet ; crRNA: crRNA-crAP107 ; Repair template: oAP164	this study
bab249	sgn-1	sgn-1::wrmScarlet C-terminal fusion; crRNA: crNZ32 ; Repair template: PCR oNZ418/oNZ419 on pSEM89	this study
bab365	dsh-1	dsh-1::degron::mNeonGreen C-terminal fusion; crRNA: crRNA-NB042 ; Repair template: PCR oNB343-oNB344 on pBB8	this study
bab9	sgcb-1	molecular null ; break points gccgactccgttgggatctt//gttagatctatgcggcctgc	this study
bln305	twk-18	wrmScarlet::twk-18 N-terminal fusion	El Mouridi et al., 2017
bln485	twk-28	twk-28(L210T); crRNA: crNZ12 ; Repair template: oMG816	this study
bln545	dys-1	W81Amber ; C to T ; ChrI:11556616	this study
bln549	islo-1	G165D ; G to A ; ChrIV:8137939	this study
bln552	dys-1	W2277Opal ; C to T ; ChrI:11540064	this study
bln554	dys-1	W138Amber ; C to T ; ChrI:11556280	this study
bln556	dys-1	loss of splice-donor site ; G to A ; ChrI:11532291	this study
bln557	dys-1	Q30Ochre ; G to A ; ChrI:11556770	this study
bln562	dys-1	Q2992Ochre ; G to A ; ChrI:11534654	this study
bln564	dys-1	W2807Amber ; C to T ; ChrI:11536387	this study
bln565	dys-1	W2582Opal ; C to T ; ChrI:11538087	this study
bln566	dys-1	W2773Opal ; C to T ; ChrI:11536816	this study
bln568	dys-1	Q1615Ochre ; G to A ; ChrI:11543893	this study
bln571	dys-1	E2442Ochre ; C to A ; ChrI:11538895	this study
bln573	dys-1	Q2695Ochre ; G to A ; ChrI:11537052	this study
bln582	dys-1	W110Opal ; C to T ; ChrI:11556528	this study
bln583	dys-1	K1527Ambre ; T to A ; ChrI:11544157	this study
bln660	twk-8	twk-8::wrmScarlet C-terminal fusion; crRNA: crRNA-gBR011 ; Repair template: PCR oMCP546/oMCP521 on pSEM103	this study
bln680	twk-24	mNeonGreen::TEV^3xFLAG::twk-24 N-terminal fusion; crRNA: crRNA-crALB17 ; Repair template: PCR oALB126/oALB127	this study
bln692	twk-28	wrmScarlet::twk-28 N-terminal fusion; crRNA: crNZ11 ; Repair template: PCR oNZ245/oNZ246 on pSEM89	this study
bln750	sgca-1	wrmScarlet::sgca-1 N-terminal fusion; crRNA: crNZ30 ; Repair template: PCR oNZ385/oNZ386 on pSEM89	this study
bln753	sgcb-1	sgcb-1::wrmScarlet C-terminal fusion; crRNA: crNZ31 ; Repair template: PCR oNZ393/oNZ394 on pSEM89	this study
bln759	dys-1	dys-1::degron::mNeonGreen C-terminal fusion; crRNA: crNZ27 ; Repair template: PCR oNZ377/oNZ378 on pBB8	this study
bln773	sgcb-1	sgcb-1::mNeonGreen C-terminal fusion; crRNA: crNZ31 ; Repair template: PCR oNZ441/oNZ394 on pDD268	this study
bln797	dgn-1	dgn-1::degron::wrmScarlet C-terminal fusion; crRNA: crNZ35 ; Repair template: PCR oNZ439/oNZ440 on pBB10	this study
bln916, bln938	egl-20	P21Stop ; crRNA: crAP2 ; Repair template: oAP129	this study
bln917	lon-1	C185Y ; crRNA: crAP105 ; Repair template: oAP168	this study
bln918	lin-18	Q105Stop ; crRNA: crAP106 ; Repair template: oAP172	this study
bln920	dpy-10	dpy-10 loss-of-function ; sgRNA: CRpMD8	this study
bln929	mig-5	molecular null ; crRNA: crAP108, crAP109 ; Repair template: oAP177	this study
bln944, bln946	stn-2	stn-2::mNeonGreen C-terminal fusion; crRNA: crRNA-NB003 ; Repair template: PCR oAP163/oAP164 on pSEM103	this study
bln1125	dsh-2	molecular null ; crRNA: crEC15, crEC16 ; Repair template: oEC173	this study
blnEx246	Ex[Pmyo-3::mCherry]	pCFJ104 10ng/µl	Gift from C. Frøkjær-Jensen
blnEx247	Ex[Pmyo-3::mCherry]	pCFJ104 10ng/µl	Gift from C. Frøkjær-Jensen
blnEx253	Ex[Pmyo-3::dsh-1a]	pAP3 5ng/µl ; pCFJ104 10ng/µl	this study
blnEx255	Ex[Pmyo-3::dsh-1aDeltaDIX]	pAP4 5ng/µl ; pCFJ104 10ng/µl	this study
blnEx257	Ex[Pmyo-3::dsh-1aDeltaPDZ]	pAP5 5ng/µl ; pCFJ104 10ng/µl	this study
blnEx261	Ex[Pmyo-3::dsh-1aDeltaDEP]	pAP6 5ng/µl ; pCFJ104 10ng/µl	this study
cim105	slo-1	slo-1::GFP	Oh et al., 2017
cx36	dyb-1	Q38Stop	CGC
e1787	mig-1	Q281Stop	CGC
e444	unc-52	UNC-52a R1811	CGC
ga62	mig-14	H329Y	CGC
gk747	cdh-1	gene deletion ; break points tgtgtgtgtgtgtgtgtgtgtgtg//agagtttgggcttattttttgaaatt	CGC
gm122	cam-1	Q277Stop	CGC
hd40	cdh-4	gene deletion ; break points ATTTTTTACAAAAATTCTTAAA//atttctttaaataaaaaaacattttcagGGTGAG	CGC
krSi46	Peft-3::TIR1-TagBFP	ubiquitous TIR1 expression transgene ; MiniMos single copy insertion	Zhou et al., 2021
ks52	cam-1	gene deletion ; break points TGCATATTATCGGAAATTAAATGGA//AGTCCAGCTCATTCGATTCTTCAGC	CGC
n1792	lin-44	W100Stop	CGC
n585	egl-20	C99S	CGC
n671	lin-17	Q449Stop	CGC
ok1142	vang-1	gene deletion ; break points tgcaaggaggcaccgcaggcttcaa//acaaaaacactttaacaaaaaatat	CGC
ok1201	cfz-2	gene deletion ; break points GGAATGGCTGCCTCGGTTTGGTGGG//TCGTCGTGGAAAAATGCTATTTGCT	CGC
ok1445	dsh-1	gene deletion ; break points tcggagccaattgttgattcttcga//aatggtgcctcagactccggctcca	CGC
ok2417	stn-2	gene deletion ; break points cggtaatatgcttgctcaaaaagtt//ttgtttctactcatgtttcttcgtc	CGC
ok292	stn-1	gene deletion ; break points GTAACAACCCCCAAGTGAGA//AGCCAGTCGTGTTCATTCTT	CGC
ok3182	prkl-1	gene deletion ; break points aataacaagagttgaaaaagcaaat//tttcgggtttaaattgtatacctct	CGC
ok546	cwn-1	gene deletion ; break points gatcgtttttcgagtagtcacaacc//tgagaaattttcaagaagatttatc	CGC
ok895	cwn-2	gene deletion ; break points tgtgagcatcggagcacaaaatgct//caatttttctttaaaaatgtaattt	CGC
pk87	cdh-3	gene deletion ; break points aagtctttttattcaatttaaaaattttaaa//TTATACTGCCACAATATCTGGTAAATCCA	CGC
qy18	dgn-1	dgn-1::mNeonGreen::TEV^3xFLAG C-terminal fusion	CGC
qy49	pat-2	pat-2::(2x)mNeonGreen C-terminal fusion	CGC
syb2174	dys-1	molecular null ; deletion break points : cgaaaaagtgcaacaacacc//tttttattgatttatcgatt	this study
syb382	twk-24	wrmScarlet::twk-24 N-terminal fusion	this study
syb466	twk-12	wrmScarlet::twk-12 N-terminal fusion	this study
syb523	twk-42	wrmScarlet::twk-42 N-terminal fusion	this study
tm1232	sgca-1	gene deletion ; break points gcaatcacgtgtagtgtaacatgct//tttaagataaaaataatgaatatat	Mitani lab
tm306	fmi-1	gene deletion ; break points gttcatgaaggatgcaagcatcgta//gaaagaactgtcaacttgaagcacc	Mitani lab
u1049	twk-28	mNeonGreen::TEV^3xFLAG::twk-28 N-terminal fusion	Gift from M. Chalfie
u1049bln847	twk-28	mNeonGreen::TEV^3xFLAG::twk-28△(ESDV); crRNA: crNZ13 ; Repair template: oNZ383	this study
u1066	twk-43	unc-43::mNeonGreen C-terminal fusion	Gift from M. Chalfie

### Sheet: Table S3
Name	Sequence (5'-3')
oNZ245	ttttcttgtggacccaccagttgttcattattcctctctctctcccaattctccactttctggtgtatcccgagcaaaagtggcttcttctgctggatcaattgaattagcagtacaaaaATGGTCAGCAAGGGAGAGGC
oNZ246	tcattaagtgatgacagtgagctgtctgccgagccctgtgagttgaaaattgaggggtactaaacgttttgtatgccaagttaccatatcgaatgtgtccacagcattgtgagtgtacatCTTGTAGAGCTCGTCCATTC
oMG816	GGCAGAGTAGCATGCATCATTTTTGCACTGCTGGGCATCCCACTgCTgacaGTTACAATTGCAGACATTGGAAAATTCCTCTCAGAGTTTCTAAGTTATCTC
oNZ383	TAAAACGAATAATGATTCCATTGAGGAACCAGGCGATTTGTGTACCGTAttTgATcCAGAAATGAtaattttttctgaaggcatgataatttgttgaaaa
oNZ439	TCAGCACGAGAATCCGTTGTACAAGCCACCACCACCAATCGCCAGCAACTCTCCACGTCTCGGACATGCTTCATCATCATCGAAtCAAAAGCTTACTAGTatgcctaaagatccagccaa
oNZ440	gggaaaggtagaggataataacaggaagagacatcagttcataacagtggatacaatttctcgctcggaaTTAAGGAGGAATGAATGGAGACTGGCATGCCTTGTAGAGCTCGTCCATTC
oNZ377	ACAAATGCAAAATCTAATGACAGCTTGTGATGATTTAGGAAAAGCAATGGAATCCCTGGTGGTGTCTGTTGTATATGATTCCGATGATGAaGAGAATGATatgcctaaagatccagccaa
oNZ378	gtatattcgtatatgggactagagattttgtgtgtctttttggataaaaaaattcgaaatggtaaaaatcaacaaaaaatcgataaatcaataaaaaTCAaCCactgGCaCCCTTGTACA
oNZ393	tctagatggaatgcggctctgtgcgtgtgctcaattcaatcataaactatttatagtacctgctaataagcattgtttcactagtaatactttttgttctATGGTCAGCAAGGGAGAGGC
oNZ394	tacgcttttataaactttgtgaacaaaatacttattcttcaaaaaaaaaccaatatttattatatatgcacttattaattttacaacctcaaaacattcaCTTGTAGAGCTCGTCCATTC
oNZ441	tctagatggaatgcggctctgtgcgtgtgctcaattcaatcataaactatttatagtacctgctaataagcattgtttcactagtaatactttttgCtcAGGAGCATCGGGAGCCTCAGG
oNZ385	ttcacttaaaATGAAAATTCGTTTACTCGATTTTTCGATATTCTCCATTTTGTTGCTATTTCGAACGTCGAAATCATTCAAAGCTCCTACTCACGTGACTATGGTCAGCAAGGGAGAGGC
oNZ386	ataaaagagcaattgataaaaacgatcaatagtttgcacCTGTGCTCGGGAAAAAGTGTGCAGAATGGAGAGTGTGGACAAAAAACTTTCCtTTGGTTGCCTTGTAGAGCTCGTCCATTC
oNZ418	tactcctattacaccacttgttccttgccaacgactcgtgtcctccgaaatcatctatttggcatttagttcaatcgattgatctgaaatcgaatgaaaaATGGTCAGCAAGGGAGAGGC
oNZ419	CCATCGTTTGATGAGACACTCCACGAGACAAACTTTGTTCGTTTCGAGACCATACCGGCTCATCAGTCGGtCCCATtGCgTAtACaGGgTAGCCTCTCATCTTGTAGAGCTCGTCCATTC
oNB005	tggccagccattttgtgggtggagttttggtttaaatttttttaaaattgatttaaaatttaaattttaaatttcagacactctgggtttttctcctgaaATGGTCAGCAAGGGAGAGGC
oNB006	TGCCACAATTGGTGGTACAGAATGCATTGCACGATGATGGTCTGGTGATGGTGCACTGCTCGGCTCACGTGGTCCTCCTCCACCATTTGACCACAACATCTTGTAGAGCTCGTCCATTCC
oNB001	tcaaatttttggcataaattggtatatgcaatattcaactttacagagtacaatcggctcaatttcgtagtattgctccgattagatcggcgtcgtttcgATGGTCAGCAAGGGAGAGGC
oNB002	tacTTGTAATGTGATAGCAGTTGGATCGAGAGTAGCCAATACACGATGCCATTGTCCCTGAACAAAAATGTCGACCAGGCCGGATCGAACGGCaGCCATCTTGTAGAGCTCGTCCATTCC
oAP163	ACAGTTGTATTCAACCTTCATTCCTTTGTTCTTGCCAGAATTGTTTCCACTGATCCAGACTATTTGAAGGCTAATCGTTATGTTGGAAATGCAGAaGACATGGTGAGCAAGGGCGAGGAG
oAP164	tgttgaaaacctagctttaactcatgattcaaattttgttttaaacaacagttgaacaacaacaaaaaaatatttatgctttgaaaatcaaaaatcaTTACTTGTACAGCTCGTCCATGC
oNB013	AACAGTTGTATTCAACCTTCATTCCTTTGTTCTTGCCAGAATTGTTTCCACTGATCCAGACTATTTGAAGGCTAATCGTTATGTTGGAAATGCAGAaGACATGGTCAGCAAGGGAGAGGC
oNB014	gttgaaaacctagctttaactcatgattcaaattttgttttaaacaacagttgaacaacaacaaaaaaatatttatgctttgaaaatcaaaaatcaTTACTTGTAGAGCTCGTCCATTCC
oNB019	atgaaaaatacagaaagtcgtccagcttttatttttattcctgctcaataatacaatttatattcagttctagattttcttattcaaataattattcaagATGGTCAGCAAGGGAGAGGC
oNB020	taaatagtttggtgtgtcaactggagtgttggttgtggcaacagatgttttcgtggatttcctcatcgtgtgtatcatcttttatcaaacacttacCATCTTGTAGAGCTCGTCCATTCC
oMCP576	taaaatacattttttcctcaaaaaatcaatatttcctctagGTCTACGTACTTGAACAATTCGATCCGGGACTGGAGTACGAGCCGGGCAAACGATCAGAGCTTATTAAGGAGAATATGC
oMCP611	ataacccgtagtttgtagcaagaaaatcggataaaattaggccCTAAAAGTGATTAAGCTTGTGACCCAGTTTGC
oNB041	TCCGAGCCAAAAGCTTCATCGACGTGTCGAAGGAGCATCCCCGCTGATGAAACGTCATGATGCTAATTATGCATATTCAGAGGATGGTGATTCTGATatgcctaaagatccagccaaacc
oNB042	taacaacagtgaagaaaaggattgagggggaaaatgggaagatgatcaccgataaaacaacaaaaaaaaaagaaaatttttgggaagaagcatcTCACTTGTAGAGCTCGTCCATTCCTC
oALB126	acatgtttccaagacctcgattcattcgatctttccatttactatctgcacttttgctccttccagcaacaattttatcatctttctttgtCgttccattTCTCTTGTCATCGTCATCCT
oALB127	ttgtttctctagagttcattgatttttatgttattaccacttccttatcatcaacttatcacctacttatcctctcattgtttttgtttcagaaggtgatATGGTCTCCAAGGGAGAGGA
oAP164	CTCGTTGCCAAATCCCTATGCACAAATGACATTGACGCGAGATATTCCATgCgAAGTGCAATTTGAGTCGCAATATACAAGAACTCAGCGTTTGCCTCCGTAAT
oNB343	TGAAGATGGTGGACCCAAATACCAATGGACCATCGGAATGAACGGAATGTCTGCTGGCAACGGAAGCTCTGTGATGCTCCCACCCCCACATTTACCTatgcctaaagatccagccaaacc
oNB344	atgacattCTAAATGTGCATTACATACATGCGCGATTCGCCGTCGCTTACCATTGACGGAGCCATCCCTTTAAAAGCTCCAGGAGGGCCAGCCATACCTCCCGATGCTCCTGAGGCTCCC
oAP168	GATGTCCACGTCCCCAGACACCCTGAACGTCACGGCAACGGGAGAAGCCGTATCCGACTAGGTTAGTCTTAGCCCAGACAACctaaattagttgattttatttaatttgtacacttagaaa
oAP172	taagaaacaataaattatcatttgaaaaatgtttcgcgaaatgaatacCCTaCAAtGAcTCTGGgACCGTTCCTTTCAATGGAATTCGAACAATAGGAAGCACAGAAGAGTCATC
oAP129	TTTCATTTGCCTGATTTTTCTATTTGTTCTCCTCGTTTATGGGCAATATTGCTAGCCATCTGCCACATACAGTACGCAACAAGTTCCATATAACTGGCTgtaagt
oMCP546	cgtcattcaataaaaaacgagagaattcgaggtcccgtaacaaatcTgaaGGAGCATCGGGAGCCTCAG
oMCP521	gatgagaagaaatcagatgacattgtgcaatgacgatgaatgacaattaCTTGTAGAGCTCGTCCATTCC
oAP177	taaaatattgaattcagatttctaacatttaatttaaaactcattgcatttaccgattctcgccttaattcccacatgcttt
oEC173	taaacaaacaatattattatcgattttcttgatgagtccccacatgtcaattgacctgaccaacgggatatttgtcatttttaatctctcgacatccactgcctttttcatgttctcatc

### Sheet: Table S4 
Name	Sequence (5'-3')	Target locus
crNZ11	aATGTACACTCACAATGCTG	twk-28
crNZ12	CAATGTCTGCAATTGTAACA	twk-28
crNZ13	GATTCTTTCTGTATAAGGTA	twk-28
crNZ27	TGTATATGATTCCGATGATG	dys-1
crNZ30	TACTCACGTGACTGCAACCA	sgca-1
crNZ31	ttttgttcttgaatgttttg	sgcb-1
crNZ32	GCTATCCGGTTTATGCGATG	sgn-1
crNZ35	TGAATGGAGACTGAAGCTTT	dgn-1
crAP2	GTACTGTATGTGGCAGATGG	egl-20
crAP100	AAGGAGGAATGAATGGAGAC	dgn-1
crAP105	TGGGCAAAGACGAATCTCGT	lon-1
crAP106	ACGGTGCCAGAATCTTTGCA	lin-18
crAP107	ATTGCGACTCAAATTGCACT	cam-1
crAP108	CTGCAGTCTGATGTGCATGG	mig-5
crAP109	attaaggcgagaatcggtaa	mig-5
CRpMD8	GCTACCATAGGCACCACGAGCGG	dpy-10
crRNA-NB001	gtttttctcctgaaATGTTG	dyb-1
crRNA-NB002	GACCAGGCCGGATCGAACGG	stn-1
crRNA-NB003	TTGAAGGCTAATCGTTATGT	stn-2
crRN-NB004	tcgtggatttcctcatcgtg	islo-1
crRNA-oNB006	AGAGGATGGTGATTCTGATT	cam-1
crRNA-MCP029	ccCTAAAAGTGTCGTTTGCC	slo-1
crRNA-NB042	CCACCCCCACATTTACCTGG	dsh-1
crALB17	aattttatcatctttctttg	twk-24
crRNA-gBR011	TTCGAGGTCCCGTAACAAAT	twk-8
crEC15	acgcgtcttcagccaaggtc	dsh-2
crEC16	taactgtgtattcctcccaa	dsh-2

### Sheet: Table S5
Name	Description	Source
pBB8	degron::mNG ; PCR template for AID degron-mNeonGreen gene editing repair templates	Gift from JL Bessereau
pBB10	degron::wrmScarlet ; PCR template for AID degron-wrmScarlet gene editing repair templates	Gift from JL Bessereau
pSEM89	SL2::wrmScarlet ; PCR template for SL2::wrmScarlet gene editing repair templates	this study
pSEM103	wrmScarlet ; PCR template for wrmScarlet gene editing repair templates	this study
pPT66	TagBFP ; PCR template for TagBFP gene editing repair templates	this study
pDD268	mNG-C1^SEC^3xFlag ; PCR template for mNeonGreen gene editing repair templates	Dickinson et al., 2015
pAP3	Pmyo-3::dsh-1a(cDNA)::let-858 3'UTR ; vector for muscle-specific expression of wild-type dsh-1a cDNA	this study
pAP4	Pmyo-3::dsh-1a(cDNA)_deltaDIX::let-858 3'UTR ; vector for muscle-specific expression of dsh-1a cDNA lacking DIX domain [H69-E152]	this study
pAP5	Pmyo-3::dsh-1a(cDNA)_deltaPDZ::let-858 3'UTR ; vector for muscle-specific expression of dsh-1a cDNA lacking PDZ domain [N312-F391]	this study
pAP6	Pmyo-3::dsh-1a(cDNA)_deltaDEP::let-858 3'UTR ; vector for muscle-specific expression of dsh-1a cDNA lacking DEP domain [P490-D564]	this study
pIBS44	TWK-28 cDNA for mRNA in vitro transcription	this study
pOA51	TWK-28 L210T cDNA for mRNA in vitro transcription	this study
